# Ongoing hybridisation among clownfishes: the genomic architecture of the Kimbe Bay hybrid zone

**DOI:** 10.1101/2024.03.10.584293

**Authors:** Sarah Schmid, Diego A. Hartasánchez, Ashton Gainsford, Geoffrey P. Jones, Nicolas Salamin

## Abstract

Hybrid zones – locations where genetically distinct lineages interact and reproduce – are remarkable resources for exploring the evolutionary trajectory of species. Not only can we learn from hybrid zones about the mechanisms of speciation and how reproductive isolation is maintained, but we can also study their impact on evolutionary processes. Thanks to the advent of next-generation sequencing, we are now able to gain new insight into the structure of hybrid genomes and the factors influencing the outcome of hybridisation. Here, we focus on the Kimbe Bay hybrid zone, a narrow region in the Pacific Ocean where two species of clownfish – *Amphiprion chrysopterus* and *A. sandaracinos* – hybridise and give rise to the hybrid *A. leucokranos*. Based on whole-genome sequencing, we found that the hybrid zone is mainly composed of first-generation hybrids, the first evidence of F2 hybrids in the wild and early backcrosses with *A. sandaracinos*. The recurrent backcrossing with one of the parental species might lead to adaptive introgression, with few adaptive introgressed loci from *A. chrysopterus* integrated into the *A. sandaracinos* genomic background. This study builds upon the growing literature body relative to the evolutionary outcomes of hybridisation and its importance in the evolution of many species.
