## Supplemental Table S1-S8 for "Ongoing hybridisation among clownfishes: the genomic architecture of the Kimbe Bay hybrid zone"

### Sheet: table_S1
Supplementary Table S1. Information on sampled individuals
Information about the samples used for this study. Only A. leucokranos samples with available pictures were used for the colour pattern analysis. We defined new clusters after the parental ancestry analysis (column a posteriori cluster). This clustering was subsequently used for all analysis linked with Fst and dxy calculations. leucokranos F1: first generation of hybrids; leucokranos F1 chrysopt…
Sample ID	Species	Country	Location	Colour pattern analysis	A posteriori cluster
CH171	Amphiprion chrysopterus	Fiji	Fiji	-	chrysopterus Fiji (allopatric)
CH172	Amphiprion chrysopterus	Fiji	Fiji	-	chrysopterus Fiji (allopatric)
CH173	Amphiprion chrysopterus	Fiji	Fiji	-	chrysopterus Fiji (allopatric)
CH174	Amphiprion chrysopterus	Fiji	Fiji	-	chrysopterus Fiji (allopatric)
CH167	Amphiprion chrysopterus	Palau	Palau	-	chrysopterus Palau
CH11	Amphiprion chrysopterus	Papua New Guinea	Kimbe Bay	-	chrysopterus Papua New Guinea
CH176	Amphiprion chrysopterus	Papua New Guinea	Kimbe Bay	-	chrysopterus Papua New Guinea
CH178	Amphiprion chrysopterus	Papua New Guinea	Kimbe Bay	-	chrysopterus Papua New Guinea
CH18	Amphiprion chrysopterus	Papua New Guinea	Kimbe Bay	-	chrysopterus Papua New Guinea
CH205	Amphiprion chrysopterus	Papua New Guinea	Kimbe Bay	-	chrysopterus Papua New Guinea
CH206	Amphiprion chrysopterus	Papua New Guinea	Kimbe Bay	-	chrysopterus Papua New Guinea
CH29	Amphiprion chrysopterus	Papua New Guinea	Kimbe Bay	-	chrysopterus Papua New Guinea
CH31	Amphiprion chrysopterus	Papua New Guinea	Kimbe Bay	-	chrysopterus Papua New Guinea
CH8	Amphiprion chrysopterus	Papua New Guinea	Kimbe Bay	-	chrysopterus Papua New Guinea
CH82	Amphiprion chrysopterus	Papua New Guinea	Kimbe Bay	-	chrysopterus Papua New Guinea
CH100	Amphiprion chrysopterus	Solomon Islands	Marovo Lagoon	-	chrysopterus Solomon Islands
CH112	Amphiprion chrysopterus	Solomon Islands	Marovo Lagoon	-	chrysopterus Solomon Islands
CH127	Amphiprion chrysopterus	Solomon Islands	Marovo Lagoon	-	chrysopterus Solomon Islands
CH131	Amphiprion chrysopterus	Solomon Islands	Marovo Lagoon	-	chrysopterus Solomon Islands
CH132	Amphiprion chrysopterus	Solomon Islands	Marovo Lagoon	-	chrysopterus Solomon Islands
CH141	Amphiprion chrysopterus	Solomon Islands	Marovo Lagoon	-	chrysopterus Solomon Islands
CH155	Amphiprion chrysopterus	Solomon Islands	Marovo Lagoon	-	chrysopterus Solomon Islands
CH96	Amphiprion chrysopterus	Solomon Islands	Marovo Lagoon	-	chrysopterus Solomon Islands
LU009	Amphiprion leucokranos	Papua New Guinea	Kimbe Bay	yes	leucokranos BC
LU050	Amphiprion leucokranos	Papua New Guinea	Kimbe Bay	yes	leucokranos F1
LU054	Amphiprion leucokranos	Papua New Guinea	Kimbe Bay	yes	leucokranos F1
LU07	Amphiprion leucokranos	Papua New Guinea	Kimbe Bay	no	leucokranos F1
LU11	Amphiprion leucokranos	Papua New Guinea	Kimbe Bay	yes	leucokranos F1
LU12	Amphiprion leucokranos	Papua New Guinea	Kimbe Bay	yes	leucokranos F1
LU125	Amphiprion leucokranos	Papua New Guinea	Kimbe Bay	yes	leucokranos F1
LU129	Amphiprion leucokranos	Papua New Guinea	Kimbe Bay	yes	leucokranos F1
LU130	Amphiprion leucokranos	Papua New Guinea	Kimbe Bay	yes	leucokranos BC
LU131	Amphiprion leucokranos	Papua New Guinea	Kimbe Bay	no	leucokranos BC
LU132	Amphiprion leucokranos	Papua New Guinea	Kimbe Bay	no	leucokranos F1
LU13	Amphiprion leucokranos	Papua New Guinea	Kimbe Bay	yes	leucokranos F1
LU14	Amphiprion leucokranos	Papua New Guinea	Kimbe Bay	yes	leucokranos F2
LU15	Amphiprion leucokranos	Papua New Guinea	Kimbe Bay	yes	leucokranos F1
LU16	Amphiprion leucokranos	Papua New Guinea	Kimbe Bay	yes	leucokranos F1
LU21	Amphiprion leucokranos	Papua New Guinea	Kimbe Bay	yes	leucokranos BC
LU24	Amphiprion leucokranos	Papua New Guinea	Kimbe Bay	yes	leucokranos F1
LU25	Amphiprion leucokranos	Papua New Guinea	Kimbe Bay	yes	leucokranos F1
LU51	Amphiprion leucokranos	Papua New Guinea	Kimbe Bay	yes	leucokranos BC chrysopterus
LU52	Amphiprion leucokranos	Papua New Guinea	Kimbe Bay	yes	leucokranos F1
LU58	Amphiprion leucokranos	Papua New Guinea	Kimbe Bay	yes	leucokranos F1
LU60	Amphiprion leucokranos	Papua New Guinea	Kimbe Bay	yes	leucokranos BC
LU61	Amphiprion leucokranos	Papua New Guinea	Kimbe Bay	yes	leucokranos F1
LU62	Amphiprion leucokranos	Papua New Guinea	Kimbe Bay	yes	leucokranos F1
SA260	Amphiprion sandaracinos	Australia	Christmas Island	-	sandaracinos Christmas Islands (allopatric)
SA261	Amphiprion sandaracinos	Australia	Christmas Island	-	sandaracinos Christmas Islands (allopatric)
SA262	Amphiprion sandaracinos	Australia	Christmas Island	-	sandaracinos Christmas Islands (allopatric)
SA113	Amphiprion sandaracinos	Papua New Guinea	Kimbe Bay	-	sandaracinos admixed Papua New Guinea
SA141	Amphiprion sandaracinos	Papua New Guinea	Kimbe Bay	-	sandaracinos Papua New Guinea
SA158	Amphiprion sandaracinos	Papua New Guinea	Kimbe Bay	-	sandaracinos Papua New Guinea
SA173	Amphiprion sandaracinos	Papua New Guinea	Kimbe Bay	-	sandaracinos Papua New Guinea
SA179	Amphiprion sandaracinos	Papua New Guinea	Kimbe Bay	-	sandaracinos admixed Papua New Guinea
SA185	Amphiprion sandaracinos	Papua New Guinea	Kimbe Bay	-	sandaracinos Papua New Guinea
SA228	Amphiprion sandaracinos	Papua New Guinea	Kimbe Bay	-	sandaracinos admixed Papua New Guinea
SA232	Amphiprion sandaracinos	Papua New Guinea	Kimbe Bay	-	sandaracinos missidentified
SA238	Amphiprion sandaracinos	Papua New Guinea	Kimbe Bay	-	sandaracinos Papua New Guinea
SA244	Amphiprion sandaracinos	Papua New Guinea	Kimbe Bay	-	sandaracinos Papua New Guinea
SA186	Amphiprion sandaracinos	Solomon Islands	Marovo Lagoon	-	sandaracions Solomon Islands
SA188	Amphiprion sandaracinos	Solomon Islands	Marovo Lagoon	-	sandaracions Solomon Islands
SA193	Amphiprion sandaracinos	Solomon Islands	Marovo Lagoon	-	sandaracions Solomon Islands
SA195	Amphiprion sandaracinos	Solomon Islands	Marovo Lagoon	-	sandaracions Solomon Islands
SA200	Amphiprion sandaracinos	Solomon Islands	Marovo Lagoon	-	sandaracions Solomon Islands
SA207	Amphiprion sandaracinos	Solomon Islands	Marovo Lagoon	-	sandaracions Solomon Islands
SA218	Amphiprion sandaracinos	Solomon Islands	Marovo Lagoon	-	sandaracions Solomon Islands

### Sheet: table_S2
Supplementary Table S2. Sequencing and read processing statistics before subsetting reads
Number of paired reads (sum of reverse and forward reads) after sequencing and after quality filtering. We estimated the coverage by multiplying the number of trimmed reads with the read length, and divided it by the approximate reference genome size (900 Mb).
Sample ID	# Raw paired reads	# Trimmed paired reads	Estimated coverage	Read length [bp]
CH171	110091040	100747622	16.7913	150
CH172	70673822	64021286	10.6702	150
CH173	79290912	70959324	11.8266	150
CH174	96227182	87716638	14.6194	150
CH167	53878980	44905580	7.48426	150
CH11	58527112	51795300	8.63255	150
CH176	91541448	83718376	13.9531	150
CH178	117711780	106420624	17.7368	150
CH18	44488128	39010060	6.50168	150
CH205	119107324	108182506	18.0304	150
CH206	132300348	120944586	20.1574	150
CH29	50009536	42177306	7.02955	150
CH31	101263378	92444888	15.4075	150
CH8	135148816	123248222	20.5414	150
CH82	111501982	102070452	17.0117	150
CH100	70352632	63281258	10.5469	150
CH112	104411188	95640194	15.94	150
CH127	112897942	103202348	17.2004	150
CH131	60231384	54687002	9.1145	150
CH132	56688504	51757692	8.62628	150
CH141	98363186	87405942	14.5677	150
CH155	111737346	102084272	17.014	150
CH96	191481646	173494496	28.9157	150
LU009	148330666	135711404	22.6186	150
LU050	53151810	48549910	8.09165	150
LU054	63188400	56798956	9.46649	150
LU07	77917242	69897576	11.6496	150
LU11	45901672	39022476	6.50375	150
LU12	72616098	64965784	10.8276	150
LU125	108973000	97842482	16.3071	150
LU129	109048680	100459684	16.7433	150
LU130	83533328	76080768	12.6801	150
LU131	53017912	47256916	7.87615	150
LU132	66574092	61572596	10.2621	150
LU14	81393784	73326922	12.2212	150
LU15	131930664	119185084	19.8642	150
LU16	169369444	153971258	25.6619	150
LU21	86697466	78791438	13.1319	150
LU24	167665526	151869382	25.3116	150
LU25	100451264	92185384	15.3642	150
LU51	96163094	85690772	14.2818	150
LU52	138836214	127417902	21.2363	150
LU58	52760770	47127388	7.85456	150
LU60	79734888	72630462	12.1051	150
LU61	43049636	37374272	6.22905	150
LU62	62371836	55746758	9.29113	150
SA260	58864874	52822106	8.80368	150
SA261	51526410	44276564	7.37943	150
SA262	58248110	51849530	8.64159	150
SA113	99258404	90418962	15.0698	150
SA141	89175730	81473208	13.5789	150
SA158	75325244	68195948	11.366	150
SA173	108264568	98699502	16.4499	150
SA179	68539742	61460470	10.2434	150
SA185	72675314	66423750	11.0706	150
SA228	118129500	107603290	17.9339	150
SA232	151396610	138762846	23.1271	150
SA238	50000238	40298666	6.71644	150
SA244	90733248	80589818	13.4316	150
SA186	51164562	46903448	7.81724	150
SA188	77562512	70505900	11.751	150
SA193	40278464	36502666	6.08378	150
SA195	76044158	69174998	11.5292	150
SA200	97622404	88141368	14.6902	150
SA207	112382328	100390916	16.7318	150
SA218	89486328	79915978	13.3193	150

### Sheet: table_S3
Supplementary Table S3. Mapping statistics
Number and percentage of total reads and proper-paired reads mapping to Amphiprion percula reference genome (Lehman et al. 2018). Properly paired means that paired-reads (forward and reverse) orientation is correct and that the gap between them corresponds to the expected insert size (~350 pb) . The number of final mapped reads correpond to the number of reads after filtering and that were actual…
Sample ID	# Mapped reads	% Mapped reads	# Proper-pairs	% Proper-pairs	# Final mapped reads	Final approximate coverage
CH171	101283785	0.97693	88879626	0.857286	71263062	11.8772
CH172	64299203	0.976536	56624887	0.859983	45215048	7.53584
CH173	71343022	0.976287	62700648	0.858021	49557202	8.25953
CH174	88231568	0.977271	77561999	0.859093	61568132	10.2614
CH167	45350297	0.979359	40869692	0.882599	32272794	5.3788
CH11	52192625	0.978698	46475173	0.871486	37456644	6.24277
CH176	84251861	0.977755	73781715	0.856248	59732516	9.95542
CH178	106912352	0.976842	93654577	0.855707	76665280	12.7775
CH18	39329327	0.97886	35052182	0.872407	27956152	4.65936
CH205	108729146	0.976648	95141748	0.854601	77434444	12.9057
CH206	121669919	0.977425	106500406	0.855562	86570032	14.4283
CH29	42528274	0.978541	38100616	0.876664	30189508	5.03158
CH31	92933105	0.976898	81447741	0.856166	66233190	11.0389
CH8	123872722	0.976541	108394400	0.854519	87799846	14.6333
CH82	102764399	0.977538	90132876	0.857381	72774818	12.1291
CH100	63558522	0.976278	55345880	0.850129	44734106	7.45568
CH112	96279754	0.97783	84395457	0.857131	68564236	11.4274
CH127	103866533	0.977731	91112843	0.857676	73665882	12.2776
CH131	55052570	0.978158	48364562	0.859328	38989516	6.49825
CH132	52121651	0.978304	46050610	0.864352	37248426	6.20807
CH141	87741653	0.976179	76308325	0.848976	62388280	10.398
CH155	102676917	0.977667	90078713	0.85771	73633014	12.2722
CH96	174219068	0.976385	151733648	0.850369	123865774	20.6443
LU009	136544133	0.978069	120645436	0.864186	100079828	16.68
LU050	48874286	0.978577	43433686	0.869643	35946340	5.99106
LU054	57068891	0.977125	50143404	0.858548	41118922	6.85315
LU07	70249205	0.977049	61550101	0.856059	50284646	8.38077
LU11	39426803	0.980993	35598631	0.885743	28837364	4.80623
LU12	65631498	0.980499	58734357	0.877459	47898030	7.98301
LU125	98295341	0.977638	86871776	0.86402	71677038	11.9462
LU129	101139345	0.978818	89816537	0.869237	74603190	12.4339
LU13	125364584	0.97751	110524229	0.861795	92103538	15.3506
LU130	76459165	0.978137	67662495	0.865602	56651346	9.44189
LU131	47727860	0.980337	42734164	0.877765	35008998	5.83483
LU132	62009880	0.978953	55114126	0.870089	45679834	7.61331
LU14	73721569	0.977717	65016763	0.862272	52929196	8.82153
LU15	119669185	0.976632	104855043	0.855733	86723064	14.4538
LU16	154715233	0.97727	135602615	0.856544	112093964	18.6823
LU21	79313561	0.978198	70171941	0.865451	58038768	9.67313
LU24	152524246	0.976978	133840460	0.857301	111828492	18.6381
LU25	92799836	0.978482	82008548	0.864698	68140210	11.3567
LU51	86157908	0.978108	75797738	0.860494	62717846	10.453
LU52	128152038	0.977876	113008669	0.862323	94004138	15.6674
LU58	47473146	0.978684	42073615	0.86737	34320306	5.72005
LU60	73081915	0.978214	64623275	0.864994	53745478	8.95758
LU61	37636766	0.97814	33259959	0.864391	26790582	4.4651
LU62	56011829	0.977702	49497492	0.863992	41323936	6.88732
SA260	53072054	0.977594	47716352	0.878941	39525146	6.58752
SA261	44572455	0.978717	40252177	0.883852	33341664	5.55694
SA262	52094323	0.976781	46738080	0.87635	38350932	6.39182
SA113	90929217	0.978257	80814946	0.869443	67817210	11.3029
SA141	81933087	0.978857	72630270	0.867716	61002760	10.1671
SA158	68523861	0.978022	60829076	0.868197	51289134	8.54819
SA173	99220005	0.97805	88162026	0.869047	74400570	12.4001
SA179	61809066	0.978277	54962641	0.869915	46018088	7.66968
SA185	66781495	0.979203	59760717	0.876259	50658726	8.44312
SA228	108065421	0.977895	95913611	0.867932	81117554	13.5196
SA232	139459549	0.977754	123230191	0.86397	104072062	17.3453
SA238	40759347	0.981103	37078949	0.892514	30291288	5.04855
SA244	80510846	0.973408	70942883	0.857727	60262328	10.0437
SA186	47125102	0.97828	42181172	0.875648	35606682	5.93445
SA188	70879831	0.978398	63089743	0.870866	53375822	8.89597
SA193	36642188	0.977005	32805905	0.874716	27638974	4.6065
SA195	69509042	0.97817	62008850	0.872623	52416990	8.73616
SA200	88345785	0.976275	77967196	0.861585	66210094	11.035
SA207	100965758	0.978859	89982992	0.872382	76188674	12.6981
SA218	80166146	0.977057	70805759	0.862974	60238542	10.0398

### Sheet: table_S4
Supplementary Table S4. SNPs statistics
Final number of SNPs for each chromosome and for the whole-genome (WG) after filtering for minimum site depth (--minDP 2), mean maximum site depth (--maxDP 50), minor allele frequency (--maf 0.06), minimum quality site (--QUAL 40) and including only sites informative for all individuals.
Chromosome	# SNPs before filtering	# SNPs after filtering
1	41760263	389546
2	39451079	391973
3	38806179	363196
4	38065026	369042
5	37592184	370052
6	37335258	366224
7	36720007	350257
8	36532194	358755
9	36257173	361396
10	35037079	343588
11	35015186	369705
12	35541613	360676
13	34720618	345962
14	34125410	334365
15	33601715	331756
16	32358695	335267
17	32405515	329169
18	31419375	277997
19	30451280	321132
20	30876625	295192
21	28000531	282648
22	27321720	266266
23	24616435	254963
24	19355273	184660
WG	807366433	7953787

### Sheet: table_S5
Supplementary Table S5. Phenotype matrix for A. leucokranos
Phenotypic matrix for the 20 (out of 24) A. leucokranos individuals with available pictures. Traits starting with S are characters derived from A. sandaracinos parental species, traits starting with C are characters derived from A. chrysopterus species and A stands for the right-left asymetry of traits for each individual. S1: front part of the dorsal band, S2: front-middle part of the dorsal ban…
Trait	LU009	LU11	LU12	LU13	LU14	LU15	LU16	LU21	LU24	LU25	LU50	LU51	LU52	LU54	LU58	LU60	LU61	LU125	LU129	LU130
S1	1	0	0	0	0	0	0	0	0	0	0	0	0	0	0	0	0	0	0	0
S2	1	1	1	1	1	1	1	1	1	1	0	0	0	1	1	1	1	1	0	1
S3	1	0	0	0	0	0	0	0	0	0	0	1	0	0	0	1	0	0	0	1
S4	1	0	0	0	0	0	0	1	1	0	1	0	0	1	0	0	0	0	0	0
C1	0	0	0	1	0	1	1	1	1	1	1	1	1	1	0	0	0	1	1	0
C2	1	1	1	1	1	1	1	0	1	1	1	1	1	1	1	0	1	1	1	1
C3	1	1	1	1	0	1	1	1	1	0	1	1	1	1	1	0	1	1	1	0
C4	0	1	0	1	1	1	1	0	1	0	0	1	1	1	1	1	0	0	0	0
A	0	1	1	0	1	0	0	0	1	0	0	0	0	0	0	0	0	0	0	1

### Sheet: table_S6
Supplementary Table S6. Mean Fst , dxy and nucleotide diversity (π) for each pairwise population and population
Mean π, Fst and dxy across all 50kb genomic windows. We considered separatly the A. sandaracinos individuals showing admixture. The missidentified A. sandaracinos (SA232) was removed from the analysis. Standard deviation is indicated for each statistic (SD). BC: backcross A. leucokranos with A. sandaracinos; BC-chrysopterus: backcross A. leucokranos with A. chrysopterus; F1: first generation A. l…
Species 1	Population 1/hybrid generation	Species 2	Population 2/hybrid generation	Fst	SD Fst	dxy	SD dxy		Species	Population/hybrid generation	Nucleotide diversity (π)	SD
A. chrysopterus	Solomon Islands	A. chrysopterus	Papua New Guinea	-0.000301224	0.0132371	0.106611	0.0489121		A. chrysopterus	Fiji	0.0869767	0.0431716
A. chrysopterus	Solomon Islands	A. chrysopterus	Fiji	0.35377	0.146125	0.204954	0.0499074		A. chrysopterus	Palau	0.120029	0.0688805
A. chrysopterus	Solomon Islands	A. chrysopterus	Palau	0.00188934	0.0360358	0.113244	0.0499228		A. chrysopterus	Papua New Guinea	0.10719	0.0498198
A. chrysopterus	Solomon Islands	A. leucokranos	BC	0.425176	0.128284	0.576298	0.0870345		A. chrysopterus	Solomon Islands	0.106316	0.0499085
A. chrysopterus	Solomon Islands	A. leucokranos	F1	0.187049	0.0317889	0.442642	0.0280319		A. leucokranos	BC	0.376381	0.073635
A. chrysopterus	Solomon Islands	A. leucokranos	F2	0.141773	0.265999	0.480745	0.206553		A. leucokranos	BC-chrysopterus	0.712325	0.233952
A. chrysopterus	Solomon Islands	A. leucokranos	BC-chrysopterus	-0.00793656	0.022412	0.402195	0.114028		A. leucokranos	F1	0.441857	0.0279046
A. chrysopterus	Solomon Islands	A. sandaracinos (admixed)	Papua New Guinea	0.651641	0.151851	0.719562	0.0976471		A. leucokranos	F2	0.523942	0.348286
A. chrysopterus	Solomon Islands	A. sandaracinos	Papua New Guinea	0.791091	0.124084	0.771408	0.0938798		A. sandaracinos	Christmas Islands	0.0663379	0.0461034
A. chrysopterus	Solomon Islands	A. sandaracinos	Solomon Islands	0.801086	0.119013	0.772129	0.0917405		A. sandaracinos	Papua New Guinea	0.0641232	0.0553737
A. chrysopterus	Solomon Islands	A. sandaracinos	Christmas Islands	0.731079	0.130882	0.718582	0.0874467		A. sandaracinos	Solomon Islands	0.0595734	0.0501807
A. chrysopterus	Papua New Guinea	A. chrysopterus	Fiji	0.332962	0.141177	0.206063	0.0500682		A. sandaracinos (admixed)	Papua New Guinea	0.175145	0.108501
A. chrysopterus	Papua New Guinea	A. chrysopterus	Palau	0.00267022	0.0301338	0.114371	0.0501788
A. chrysopterus	Papua New Guinea	A. leucokranos	BC	0.429152	0.128814	0.576576	0.0870238
A. chrysopterus	Papua New Guinea	A. leucokranos	F1	0.204339	0.0355106	0.442284	0.0279437
A. chrysopterus	Papua New Guinea	A. leucokranos	F2	0.130809	0.24756	0.481062	0.206727
A. chrysopterus	Papua New Guinea	A. leucokranos	BC-chrysopterus	-0.0076354	0.018684	0.402018	0.11416
A. chrysopterus	Papua New Guinea	A. sandaracinos (admixed)	Papua New Guinea	0.630906	0.152564	0.720262	0.0974973
A. chrysopterus	Papua New Guinea	A. sandaracinos	Papua New Guinea	0.778528	0.125387	0.771958	0.0936799
A. chrysopterus	Papua New Guinea	A. sandaracinos	Solomon Islands	0.790855	0.12	0.772685	0.0915634
A. chrysopterus	Papua New Guinea	A. sandaracinos	Christmas Islands	0.704613	0.135192	0.719123	0.087239
A. chrysopterus	Fiji	A. chrysopterus	Palau	0.293731	0.154031	0.20112	0.0494993
A. chrysopterus	Fiji	A. leucokranos	BC	0.369448	0.116038	0.536767	0.0679777
A. chrysopterus	Fiji	A. leucokranos	F1	0.135951	0.0218028	0.44321	0.0278377
A. chrysopterus	Fiji	A. leucokranos	F2	0.222688	0.309502	0.469945	0.148238
A. chrysopterus	Fiji	A. leucokranos	BC-chrysopterus	0.0412587	0.111422	0.414848	0.0844787
A. chrysopterus	Fiji	A. sandaracinos (admixed)	Papua New Guinea	0.676473	0.156181	0.636663	0.0814943
A. chrysopterus	Fiji	A. sandaracinos	Papua New Guinea	0.801199	0.129203	0.672756	0.0824034
A. chrysopterus	Fiji	A. sandaracinos	Solomon Islands	0.804053	0.126854	0.672765	0.0814476
A. chrysopterus	Fiji	A. sandaracinos	Christmas Islands	0.780885	0.123001	0.618857	0.081921
A. chrysopterus	Palau	A. leucokranos	BC	0.20605	0.0957351	0.572031	0.08589
A. chrysopterus	Palau	A. leucokranos	F1	0.0412397	0.0100821	0.441851	0.0287501
A. chrysopterus	Palau	A. leucokranos	F2	0.189539	0.369804	0.479136	0.201746
A. chrysopterus	Palau	A. leucokranos	BC-chrysopterus	-0.0228493	0.0712036	0.40277	0.11198
A. chrysopterus	Palau	A. sandaracinos (admixed)	Papua New Guinea	0.608135	0.185332	0.711713	0.0972276
A. chrysopterus	Palau	A. sandaracinos	Papua New Guinea	0.721609	0.16675	0.762015	0.0941904
A. chrysopterus	Palau	A. sandaracinos	Solomon Islands	0.714231	0.167886	0.762702	0.0921888
A. chrysopterus	Palau	A. sandaracinos	Christmas Islands	0.765465	0.14223	0.709281	0.0883365
A. leucokranos	BC	A. leucokranos	F1	0.0163534	0.0309618	0.426229	0.0285891
A. leucokranos	BC	A. leucokranos	F2	-0.0303176	0.109146	0.405736	0.101766
A. leucokranos	BC	A. leucokranos	BC-chrysopterus	-0.0657225	0.108129	0.445951	0.0633694
A. leucokranos	BC	A. sandaracinos (admixed)	Papua New Guinea	0.0285743	0.0558996	0.297977	0.0759369
A. leucokranos	BC	A. sandaracinos	Papua New Guinea	0.102222	0.0684263	0.274546	0.0790646
A. leucokranos	BC	A. sandaracinos	Solomon Islands	0.115132	0.0734898	0.276184	0.0790691
A. leucokranos	BC	A. sandaracinos	Christmas Islands	0.112853	0.0488236	0.298006	0.0703858
A. leucokranos	F1	A. leucokranos	F2	-0.0133838	0.0434888	0.43014	0.0315122
A. leucokranos	F1	A. leucokranos	BC-chrysopterus	-0.0369745	0.0297495	0.433097	0.0271889
A. leucokranos	F1	A. sandaracinos (admixed)	Papua New Guinea	0.0712154	0.0337236	0.421394	0.0315398
A. leucokranos	F1	A. sandaracinos	Papua New Guinea	0.164729	0.0290059	0.418789	0.0327404
A. leucokranos	F1	A. sandaracinos	Solomon Islands	0.182842	0.0332936	0.42016	0.0335145
A. leucokranos	F1	A. sandaracinos	Christmas Islands	0.105742	0.0205177	0.420653	0.0321478
A. leucokranos	F2	A. leucokranos	BC-chrysopterus	-0.20776	0.305918	0.446136	0.0840653
A. leucokranos	F2	A. sandaracinos (admixed)	Papua New Guinea	0.0306488	0.253394	0.387448	0.193345
A. leucokranos	F2	A. sandaracinos	Papua New Guinea	0.0817763	0.25841	0.375956	0.221073
A. leucokranos	F2	A. sandaracinos	Solomon Islands	0.0890643	0.256249	0.376923	0.221194
A. leucokranos	F2	A. sandaracinos	Christmas Islands	0.161996	0.288619	0.384638	0.188136
A. leucokranos	BC-chrysopterus	A. sandaracinos (admixed)	Papua New Guinea	0.005375	0.245118	0.458779	0.107959
A. leucokranos	BC-chrysopterus	A. sandaracinos	Papua New Guinea	0.0771623	0.249707	0.462055	0.122876
A. leucokranos	BC-chrysopterus	A. sandaracinos	Solomon Islands	0.0794913	0.243208	0.462655	0.122263
A. leucokranos	BC-chrysopterus	A. sandaracinos	Christmas Islands	0.0799986	0.265383	0.457123	0.106065
A. sandaracinos (admixed)	Papua New Guinea	A. sandaracinos	Papua New Guinea	-0.00468039	0.0262706	0.11914	0.0704231
A. sandaracinos (admixed)	Papua New Guinea	A. sandaracinos	Solomon Islands	0.0151859	0.04198	0.120979	0.0710559
A. sandaracinos (admixed)	Papua New Guinea	A. sandaracinos	Christmas Islands	0.198872	0.136654	0.166461	0.0645991
A. sandaracinos	Papua New Guinea	A. sandaracinos	Solomon Islands	0.023002	0.0546082	0.0641252	0.0526753
A. sandaracinos	Papua New Guinea	A. sandaracinos	Christmas Islands	0.318527	0.182672	0.117915	0.0527444
A. sandaracinos	Solomon Islands	A. sandaracinos	Christmas Islands	0.311477	0.183796	0.113671	0.0490922

### Sheet: table_S7
Supplementary Table S7. Gene ontology for A. sandaracinos introgressed tracts in backcross individuals
Significant gene ontology (GO) terms based on the weight01 algorithm using a classic-Fischer test to calculate the p-value. All significant GO terms (p <0.01) are listed. Number of annotated genes across the whole-genome, number of significant genes, number of expected genes and classic-Fischer p-value and REVIGO cluster are indicated for each GO term.
GO ID	Term	# Annotated	# Significant	# Expected	p-value	REVIGO cluster
GO:0040013	negative regulation of locomotion	218	52	41.8	1.3e-05	negative regulation of locomotion
GO:0048521	negative regulation of behavior	12	9	2.3	4.3e-05	negative regulation of locomotion
GO:0031987	locomotion involved in locomotory behavior	13	9	2.49	0.00012	locomotory behavior
GO:0071875	adrenergic receptor signaling pathway	25	12	4.79	0.00017	adrenergic receptor signaling pathway
GO:0050658	RNA transport	115	22	22.05	0.00024	RNA transport
GO:0007369	gastrulation	197	43	37.78	0.00038	locomotory behavior
GO:0060613	fat pad development	16	9	3.07	0.00107	fat pad development
GO:0050910	detection of mechanical stimulus involved in sensory perception of sound	16	9	3.07	0.00107	locomotory behavior
GO:0046685	response to arsenic-containing substance	22	11	4.22	0.00109	adrenergic receptor signaling pathway
GO:0034249	negative regulation of cellular amide metabolic process	131	33	25.12	0.00134	negative regulation of locomotion
GO:0051443	positive regulation of ubiquitin-protein transferase activity	29	13	5.56	0.00142	positive regulation of ubiquitin-protein transferase activity
GO:0001991	regulation of systemic arterial blood pressure by circulatory renin-angiotensin	11	7	2.11	0.00151	locomotory behavior
GO:0080111	DNA demethylation	12	7	2.3	0.00302	DNA demethylation
GO:0097105	presynaptic membrane assembly	15	8	2.88	0.0032	locomotory behavior
GO:0031650	regulation of heat generation	15	8	2.88	0.0032	negative regulation of locomotion
GO:0009409	response to cold	36	14	6.9	0.00472	locomotory behavior
GO:0033273	response to vitamin	64	18	12.27	0.00485	locomotory behavior
GO:0045745	positive regulation of G protein-coupled receptor signaling pathway	19	9	3.64	0.00495	positive regulation of ubiquitin-protein transferase activity
GO:0034123	positive regulation of toll-like receptor signaling pathway	10	6	1.92	0.0051	positive regulation of ubiquitin-protein transferase activity
GO:1903214	regulation of protein targeting to mitochondrion	64	15	12.27	0.00572	regulation of protein targeting to mitochondrion
GO:0043903	regulation of biological process involved in symbiotic interaction	28	8	5.37	0.00704	regulation of biological process involved in symbiotic interaction
GO:0030148	sphingolipid biosynthetic process	78	23	14.96	0.00743	DNA demethylation
GO:0001501	skeletal system development	409	94	78.43	0.00769	locomotory behavior
GO:0050804	modulation of chemical synaptic transmission	203	44	38.93	0.00839	positive regulation of ubiquitin-protein transferase activity
GO:0031349	positive regulation of defense response	116	24	22.24	0.00864	positive regulation of ubiquitin-protein transferase activity
GO:0070266	necroptotic process	27	9	5.18	0.00915	necroptotic process
GO:2000108	positive regulation of leukocyte apoptotic process	23	9	4.41	0.0094	positive regulation of ubiquitin-protein transferase activity
GO:0051412	response to corticosterone	11	6	2.11	0.00941	adrenergic receptor signaling pathway
GO:0006925	inflammatory cell apoptotic process	11	6	2.11	0.00941	necroptotic process
GO:0048387	negative regulation of retinoic acid receptor signaling pathway	11	6	2.11	0.00941	positive regulation of ubiquitin-protein transferase activity

### Sheet: table_S8
Supplementary Table S8. Gene ontology for highly divergent windows between F1-hybrids and parental species
Significant gene ontology (GO) terms based on the weight01 algorithm using a classic-Fischer test to calculate the p-value. All significant GO terms (p <0.01) are listed. Number of annotated genes across the whole-genome, number of significant genes, number of expected genes and classic-Fischer p-value and REVIGO cluster are indicated for each GO term.
GO ID	Term	# Annotated	# Significant	# Expected	p-value	REVIGO cluster
GO:0003300	cardiac muscle hypertrophy	51	5	1.17	0.00167	cardiac muscle hypertrophy
GO:0055119	relaxation of cardiac muscle	14	3	0.32	0.00357	cardiac muscle hypertrophy
GO:0086009	membrane repolarization	20	3	0.46	0.00495	membrane repolarization
GO:0007274	neuromuscular synaptic transmission	27	4	0.62	0.0031	neuromuscular synaptic transmission
GO:0002755	MyD88-dependent toll-like receptor signaling pathway	32	4	0.73	0.0058	neuromuscular synaptic transmission
GO:0090023	positive regulation of neutrophil chemotaxis	18	3	0.41	0.00747	neuromuscular synaptic transmission
GO:0018108	peptidyl-tyrosine phosphorylation	190	12	4.34	0.00079	peptidyl-tyrosine phosphorylation
GO:0006283	transcription-coupled nucleotide-excision repair	26	4	0.59	0.00269	peptidyl-tyrosine phosphorylation
GO:0006164	purine nucleotide biosynthetic process	149	7	3.4	0.003	peptidyl-tyrosine phosphorylation
GO:0000462	maturation of SSU-rRNA from tricistronic rRNA transcript (SSU-rRNA, 5.8S rRNA)	15	3	0.34	0.00438	peptidyl-tyrosine phosphorylation
GO:0048146	positive regulation of fibroblast proliferation	36	4	0.82	0.00885	positive regulation of fibroblast proliferation
GO:0090257	regulation of muscle system process	141	4	3.22	0.00052	regulation of muscle system process
GO:0050982	detection of mechanical stimulus	42	7	0.96	0.00062	regulation of muscle system process
GO:0045859	regulation of protein kinase activity	466	12	10.65	0.0004	regulation of protein kinase activity
GO:0035994	response to muscle stretch	17	5	0.39	3e-05	response to muscle stretch
GO:0030241	skeletal muscle myosin thick filament assembly	10	4	0.23	5e-05	skeletal muscle myosin thick filament assembly
GO:0030240	skeletal muscle thin filament assembly	14	4	0.32	0.00022	skeletal muscle myosin thick filament assembly
GO:0055003	cardiac myofibril assembly	23	4	0.53	0.00168	skeletal muscle myosin thick filament assembly
GO:0021761	limbic system development	80	4	1.83	0.00302	skeletal muscle myosin thick filament assembly
GO:0032981	mitochondrial respiratory chain complex I assembly	15	3	0.34	0.00438	skeletal muscle myosin thick filament assembly
GO:0043486	histone exchange	19	3	0.43	0.00873	skeletal muscle myosin thick filament assembly
